# Phylogenetic insights into the origin of piroplasmid infection in endemic carnivores of Madagascar

**DOI:** 10.64898/2026.11.12.766023

**Authors:** Fidisoa T. Rasambainarivo, Kayla J. Evans, Olivier A. Rasolofoniaina, Santatriniaina F. Randrianarisoa, Ananías A. Escalante, M. Andreína Pacheco, Zea Walton, Benjamin L. Rice

**Author notes:** Corresponding author: Fidisoa Rasambainarivo, Department of Biology, East Carolina University, Greenville, NC, USA.

## Abstract

Piroplasmids (order Piroplasmida), including the genera *Babesia*, *Theileria*, and *Cytauxzoon*, are tick-borne protozoan parasites of medical, veterinary, and economic importance. Understanding the diversity and evolutionary history of piroplasmids infecting endangered wildlife can provide insights into their origins, natural hosts, and potential to cause severe disease. Using nuclear *18S rRNA* and mitochondrial *cytb* gene sequences, we characterized piroplasmid parasites infecting wild carnivorans across two protected areas in Madagascar. We detected piroplasmid infections in 91.5% of sampled individuals (n = 106; 95% CI: 84.5–96%) across three endemic carnivoran species, with infections associated with distinct, potentially host-associated *Babesia* sp. and *Cytauxzoon* sp. lineages. Parasites detected in broad-striped vontsira (*Galidictis fasciata*) were most closely related to *Babesia* sp. previously reported from lemurs and fruit bats in Madagascar, whereas parasites detected in fosa (*Cryptoprocta ferox*) and ring-tailed vontsira (*Galidia elegans*) were more closely related to *Cytauxzoon* lineages reported from carnivores elsewhere, including meerkats in South Africa. Phylogenetic analyses revealed partial incongruence between the two genetic markers: *18S rRNA* sequences placed the parasites into two distinct lineages, whereas the mitochondrial *cytb* phylogeny grouped them into a single, well-supported clade. This may reflect shared ancestry, although methodological artifacts and differences in taxon sampling cannot be excluded. Our findings indicate that endemic Malagasy carnivorans harbor distinct piroplasmid lineages, potentially including locally evolved and previously undescribed parasites.
