## Supplemental Table 1 for "Phylogenetic insights into the origin of piroplasmid infection in endemic carnivores of Madagascar"

### Sheet: Sheet1
Supplementary table S1: Assessment of substitution saturation across codon positions in the mitochondrial cytb dataset
				For a symmetrical tree			For an extreme asymmetrical tree
Sequence position	Proportion invariant sites	Iss	Iss CI	Iss.c	P (two-tailed)	Direction	Iss.c	P (two-tailed)	Direction
All combined	0.29704	0.4600	[0.4232-0.4968]	0.7654	p < 0.001	Iss < Iss.c	0.5639	p < 0.001	Iss < Iss.c
1st codon position	0.18129	0.3635	[0.2942-0.4327]	0.6780	p < 0.001	Iss < Iss.c	0.4725	p = 0.0022	Iss < Iss.c
2nd codon position	0.29206	0.2163	[0.1570-0.2757]	0.6780	p < 0.001	Iss < Iss.c	0.4725	p < 0.001	Iss < Iss.c
3rd codon position	0.03925	0.6064	[0.5584-0.6544]	0.6780	p = 0.0036	Iss < Iss.c	0.4725	p < 0.001	Iss > Iss.c
Iss: Xia's index of substitution saturation (Xia et al 2003); Iss.c: critical Iss value
