## Supplemental Table 2 for "Phylogenetic insights into the origin of piroplasmid infection in endemic carnivores of Madagascar"

### Sheet: Piroplasmid_seq
Supplementary table S2: Reference piroplasmid 18S rRNA sequences included in the phylogenetic analysis, with corresponding NCBI accession numbers, parasite taxonomy, host species, and geographic origin.
NCBI Accession ID	Parasite_genus	Parasite_Species	Gene	Host species	Location
AF158702	Babesia	conradae	18s	Canis lupus familiaris	USA
AF244912	Babesia	felis	18s	Felis catus	South Africa
AF244914	Babesia	sp	18s	Caracal caracal	South Africa
AY072926	Babesia	canis canis	18s	Canis lupus familiaris	Croatia
AY150059	Babesia	bovis	18s	Bos taurus	Spain
AY260180	Babesia	motasi	18s	Ovis aries	Netherlands
AY272047	Babesia	canis presentii	18s	Felis catus	Israel
AY485690	Cytauxzoon	manul	18s	Felis catus	Mongolia
AY496273	Cytauxzoon	sp	18s	Lynx pardinus	Spain
AY534602	Babesia	sp	18s	Canis lupus familiaris	Spain
AY534883	Babesia	caballi	18s	Equus ferus caballus	Spain
AY679105	Cytauxzoon	felis	18s	Felis catus	USA
QB246346	Cytauxzoon	sp.	18s	Galidia elegans	Betampona, Madagascar
QB246345	Babesia	sp.	18s	Galidictis fasciata	Betampona, Madagascar
QB246347	Cytauxzoon	sp.	18s	Cryptoprocta ferox	Betampona, Madagascar
DQ785311	Babesia	bigemina	18s	Bos taurus	Spain
EU109717	Babesia	sp. Coco	18s	Canis lupus familiaris	USA
FJ944828	Babesia	capreoli	18s	Capreolus capreolus	France
GQ411405	Babesia	lengau	18s	Acinonyx jubatus	South Africa
HQ148664	Babesia	vogeli	18s	Canis lupus familiaris	Taiwan
HQ264112	Babesia	bovis	18s	Bos taurus	USA
HQ289870	Babesia	duncani	18s	Homo sapiens	USA
JN717137	Babesia	sp.	18s	Felis catus	Taiwan
JN982353	Babesia	rossi	18s	Canis lupus familiaris	Nigeria
KC790441	Babesia	leo	18s	Felis catus	Mozambique
KF928959	Babesia	bovis	18s	Bos taurus	India
KJ142323	Babesia	gibsoni	18s	Canis lupus familiaris	India
KJ871351	Babesia	vulpes	18s	Vulpes vulpes	Israel
KM025200	Cytauxzoon	sp.	18s	Suricata suricatta	South Africa
KR611145	Babesia	sp. Western Cape	18s	Felis catus	South Africa
KT008057	Babesia	canis canis	18s	Canis lupus familiaris	Croatia
KT722785	Babesia	sp.	18s	Indri indri	Madagascar
KU204792	Babesia	venatorum	18s	Ixodes persulcatus	China
KU672386	Theileria	equi	18s	Equus ferus	USA
KX218439	Babesia	sp.	18s	Panthera leo	Botswana
KY463434	Babesia	rossi	18s	Canis mesomelas	South Africa
LC314658	Babesia	microti	18s	Homo sapiens	USA
LC477142	Babesia	divergens	18s	Bos taurus	Ireland
M19172	Plasmodium	falciparum	18s
MH143396	Babesia	hongkongensis	18s	Felis catus	China
MH504117	Babesia	sp. Ankara	18s	Haemaphysalis concinna	Turkey
MH790142	Babesia	sp.	18s	Pteropus rufus	Madagascar
MN067709	Babesia	vogeli	18s	Felis catus	China
MN267560	Babesia	panickeri	18s	Felis catus	India
MN864546	Babesia	negevi	18s	Canis lupus familiaris	Israel
MW727398	Cytauxzoon	sp.	18s	Felis silvestris	France
MW939359	Babesia	canis	18s	Felis silvestris	Romania
MW939360	Babesia	pisicii	18s	Felis silvestris	Romania
MZ905342	Babesia	sp. lynx ork	18s	Lynx lynx	Turkey
PP620719	Babesia	galileei n. sp.	18s	Felis catus	Israel
PP620720	Babesia	galileei n. sp.	18s	Felis catus	Israel
PP620721	Babesia	galileei n. sp.	18s	Felis catus	Israel
PQ686813	Cytauxzoon	brasiliensis	18s	Leopardus pardalis	Brasil
PV437191	Cytauxzoon	paradoxurus	18s	Paradoxurus musangus	Singapore
KY463434	Babesia	canis rossi	18s	Canis mesomelas	South Africa
KF928959	Babesia	bovis	18s	Bos taurus	India
KR017880	Babesia	sp.	18s	Chrysocyon brachyurus
KF429800	Theileria	annulata	18s
QB246348	Cytauxzoon	sp.	18s	Cryptoprocta ferox	Kirindy, Madagascar
OQ727052	Babesia	canis	18s	Canis lupus familiaris	Malawi
AB499088	Babesia	bovis	Cytb	Bos taurus	Portugal
AB685190	Babesia	gibsoni	Cytb	Canis familiaris	Japan
QB250299	Cytauxzoon	sp.	Cytb	Galidia elegans	Betampona, Madagascar
QB250298	Babesia	sp.	Cytb	Galidictis fasciata	Betampona, Madagascar
QB250296	Cytauxzoon	sp.	Cytb	Cryptoprocta ferox	Betampona, Madagascar
KC207821	Cytauxzoon	felis	Cytb	Felis catus	USA
KC207822	Babesia	canis	Cytb	Canis lupus familiaris	Croatia
KC207823	Babesia	rossi	Cytb	Canis lupus familiaris	South Africa
KC207825	Babesia	vogeli	Cytb	Canis lupus familiaris	Italy
MT916191	Cytauxzoon	europaeus	Cytb	Felis silvestris	Hungary
MT916193	Cytauxzoon	banethi	Cytb	Felis silvestris	Hungary
MT916204	Cytauxzoon	otrantorum	Cytb	Felis silvestris	Hungary
MT916280	Cytauxzoon	felis	Cytb	Felis silvestris	USA
MZ927094	Babesia	sp Orkuno	Cytb	Lynx lynx	Turkey
OP382368	Babesia	venatorum	Cytb	Haemaphysalis concinna	China
OR365169	Babesia	bigemina	Cytb	Bos taurus	Pakistan
OR365172	Babesia	ovata	Cytb	Bos taurus	Pakistan
PP588457	Cytauxzoon	brasiliensis	Cytb	Leopardus tigrinus	Brasil
PP590338	Babesia	galileei n. sp.	Cytb	Felis catus	Israel
PP624317	Babesia	galileei n. sp.	Cytb	Felis catus	Israel
PP624317	Babesia	galileei n. sp.	Cytb	Felis catus	Israel
QB250297	Cytauxzoon	sp.	Cytb	Cryptoprocta ferox	Kirindy, Madagascar
PV402287	Cytauxzoon	paradoxurus	Cytb	Paradoxurus musangus	Singapore
PQ667868	Cytauxzoon	brasiliensis	Cytb	Leopardus pardalis	Brasil
KC207824	Babesia	sp. Coco	Cytb	Canis lupus familiaris	USA
AF069619	Plasmodium	vivax	Cytb	Homo sapiens	Brasil
